# A pipeline for screening condition-specific enzymes uncovers a function for the alcohol dehydrogenase Bdh2

**DOI:** 10.1101/2025.03.02.641035

**Authors:** Dunya Edilbi, Rosario Valenti, Benjamin Dubreuil, Yeynit Asraf, Sergey Malitsky, Maxim Itkin, Maya Schuldiner

**Affiliations:** Department of Molecular Genetics, Weizmann Institute of Science, Rehovot, 7610001, Israel; Metabolic Profiling Unit, Life Sciences Core Facilities Weizmann Institute of Science, Rehovot, 7610001, Israel

**Keywords:** Enzymes, stress conditions, cell metabolism, metabolites, metabolomics, alcohol dehydrogenase

## Abstract

Cells possess intricate metabolic networks comprised of hundreds of enzymes. Despite extensive research, many of these enzymes remain uncharacterized. Identifying such enzymes is crucial for advancing our understanding of metabolism. However, multiple enzymes are not expressed in standard conditions, making them challenging to study. To overcome this challenge, we created a pipeline for characterizing the expression of condition-specific enzymes in yeast. We assembled a collection of 110 yeast strains, each containing an uncharacterized putative enzyme fused to a fluorophore under the regulation of their own promotor. By subjecting them to 43 diverse growth or stress environments, we identified the biologically relevant conditions for the expression of 19 proteins. We focused on one such putative alcohol dehydrogenase, Bdh2, and functionally characterized it. More broadly, our discovery pipeline lays the foundation for uncovering new condition-specific enzymes. This has implications in cell biology and biotechnology and should expand our understanding of metabolism.
