## Supplementary Table 2 for "A pipeline for screening condition-specific enzymes uncovers a function for the alcohol dehydrogenase Bdh2"

### Sheet: Table_2
Yeast Systematic Name	SP prediction class	First TMD start
YDL024C	1	No TMD
YDR415C	1	No TMD
YLR213C	1	No TMD
YNL160W	1	No TMD
YOR003W	1	No TMD
YMR215W	1	No TMD
YHR202W	1	No TMD
YMR305C	1	No TMD
YFR018C	2	No TMD
YDR349C	2	No TMD
YIR039C	2	No TMD
YLR250W	2	No TMD
YLL056C	3	No TMD
YDR248C	3	No TMD
YBL095W	3	No TMD
YDL144C	3	No TMD
YER004W	3	No TMD
YIL165C	5	No TMD
YOR137C	5	No TMD
YMR095C	5	No TMD
YPR004C	5	No TMD
YFR038W	6	No TMD
YHL021C	6	No TMD
YDR032C	6	No TMD
