## Supplementary Table 3 for "A pipeline for screening condition-specific enzymes uncovers a function for the alcohol dehydrogenase Bdh2"

### Sheet: Table_3_all_conditions
Condition	Added from overnight	Added to the Back Dilution	Comments	Brand
pSD-CONTROL	yes			Minerva
DTT		yes	2mM Dithiothreitol	Sigma
RAPAMYCIN		yes	100nM rapamycin	Sigma
Hydroxyurea		yes	75mM hydroxyurea	Sigma
Fluconazole		yes	20 ug/ml	Sigma						stressors
Amphotericin B		yes	2 ug/ml	Sigma
Terbinafine HCl		yes	10ug/ml	Sigma
Tunicamycin		yes		Sigma
SGlycerol	yes		0.03	Minerva
SGalactose	yes		0.02	Minerva
SSucrose	yes		0.02	Minerva
SRaffinose	yes		0.02	Minerva
SD-Fe	yes			Minerva
SD-Cu	yes			Minerva
SD-Zn	yes			Minerva
SD+EGTA	yes		0.5mM	Minerva
SD-Thiamin	yes			Minerva
SD-Inositol	yes			Minerva
SD-Riboflavin	yes			Minerva
SD-Biotin	yes			Minerva
KCl		yes	0.8M	Sigma
NaCl		yes	1.4M	Sigma
SD-Sorbitol	yes			Minerva
Glycerol	yes			Minerva
SD-Phosphate	yes			Minerva
SD-Mg	yes			Minerva
SD-Mn	yes			Minerva
SD	yes			Minerva
Cerulenin		yes	10ug/ml	Sigma
SD-aa	yes		With only the essential aa	Minerva
SD+10Xaa	yes			Minerva
YPD	yes			Minerva
CCCP		Yes	20uM	Sigma
2 deoxy Glucose		Yes	1 mg to 100 ml S(MSG)	Sigma
SD	Yes		33mg to 100 ml SD (MSG)	Sigma
+3mMCa
SD-Ca	Yes			Minerva
Ethanol toxicity		yes	0.05
DDW		yes
Exit stationery	yes
deep stationery	yes
Mating	yes
Oleate	yes

### Sheet: Table_3_Type_of_stress
Condition	Type of Stress	Expressed proteins
SD-CONTROL	Standard
CCCP	Mitophagy and autophagy	8
SD-Thiamin	Thiamin deficiency	7
SD+3mM Ca	Calcium toxicity	7
SD+10Xaa	Amino acids toxicity	6
2 Deoxy Glucose	Glucose deficiency	6
SD-Biotin	Biotin deficiency	6
SD-Cu	Copper deficiency	5
Cerulenin	Inhibition of sporulation	5
SD-aa	Amino acids deficiency	5
SD-Mn	Mangan deficiency	3
SD	PH toxicity	3
Deep Stationery	Specific growth phase	3
SGlycerol	Different carbon source	3
SRaffinose	Different carbon source	3
SD-Phosphate	Phosphate deficiency	3
DDW	Nutrients deficiency	3
YPD	Rich Media	2
SD-Ca	Calcium deficiency	2
SD+EGTA	Calcium signaling inhibitor	2
Hydroxyurea	DNA replication stress	1
Fluconazole	Ergosterol biosynthesis inhibitor	1
Tunicamycin	cell cycle arrest in G1 phase	1
SGalactose	Different carbon source	1
SD-Inositol	Inositol deficiency	1
SD-Riboflavin	Riboflavin deficiency	1
Oleate	Inhibition of Steryl Ester Synthesis and Liposensitivity	1
Ethanol toxicity	5% ethanol toxicity	1
DTT	Oxidative stress
RAPAMYCIN	nutrient deprivation
Amphotericin B	Ergosterol biosynthesis inhibitor
Terbinafine HCl	Ergosterol biosynthesis inhibitor
SSucrose	Different carbon source
SD-Fe	Iron deficiency
SD-Zn	Zinc deficiency
Kcl	Potassium chloride toxicity
NaCl	Sodium chloride toxicity
SD-sorbitol	Sorbitol deficiency
Glycerol	Glycerol toxicity
Exit stationery	Specific growth phase
Mating	Mating phase
SD-Mg	Magnesium deficiency
Diploids	Cell state
