## Supplementary Table 4 for "A pipeline for screening condition-specific enzymes uncovers a function for the alcohol dehydrogenase Bdh2"

### Sheet: Table_4
Strain	Condition	Responsive to AUX	Localization
Hda1	SD-Thiamin	yes	Nucleus
Axl2	SD-Cu	yes	Budding site
Bdh2	DDW	yes	Cytosolic
Emi2	Galactose	yes	Cytosolic
Kel1	SD-Thiamin	yes	Budding site
Nqm1	DDW	yes	Nucleus
Fre6	SD-Cu	yes	Zacuolar
Rix7	SD-Thiamin	yes	Nucleus
RIim4	SD-Biotin	yes	Cytosolic
Hbn1	Deep Stationary	yes	Vacuolar
Scw10	SD-Thiamin	No	Nucleus
Sno1	SD-Thiamin	No	Vacuolar
Yhr138c	DDW	No	Cytosolic
Fmp46	SD-Phosphate	No	Mitochondria
Mtg1	SD-Inositol	No	Membrane
Upa2	SD-Riboflavin	No	Nucleus
Kkq8	Oleate	No	Membrane
Ygr201c	Sglycerol	No	Cytosolic
Mrx3	SD-Biotin	No	Membrane
