## Supplementary Table 7 for "A pipeline for screening condition-specific enzymes uncovers a function for the alcohol dehydrogenase Bdh2"

### Sheet: Table_7_Primers
Primer Name	Sequence
BDH2 KO pFA6 F	ATAAGAATAACAATAAATTCATTGAACATATTTCAGAATGcggatccccgggttaattaa
BDH2 KO pFA6 R	GCGGGATTAACACGAGAACGTGAGTACTCAATCACAATCAgaattcgagctcgtttaaac
BDH2 N' tag CHK R	AGCAGTGAGATTCGTTCATC
BDH2 N' tag pYM F	ATAAGAATAACAATAAATTCATTGAACATATTTCAGAATGcgtacgctgcaggtcgac
BDH2 N' tag pYM R	TGAATCTGATGTTACCTTTACCGAAATACGCTAAGGCTCTcatcgatgaattctctgtcg													-
BDH2 WT CHK F	CTGCATGAGTACACAGATGG
BDH2 WT CHK R	AGCAGTGAGA
BDH2 N' tag CHK R	AGCAGTGAGATTCGTTCATC
NOP1pr CHK F	agccaacaagttttccttac
BDH2 C-tag CHK F	TACAGTTTTCTCCGATGGAC
R aid plasmid c tag chk	GTCGACCTGCAGCGTACG
BDH1 C' tag CHK F	TAGAAATGGCCAAGAAACTG
BDH1 C' tag pYM F	TAAGATTCTATTGACGCCTAACAATCACGGTGAAATGAAGcgtacgctgcaggtcgac
BDH1 C' tag pYM R	AAATGAGCCGCGAGGGGCCCCAAATATTATTTTGTCATTAatcgatgaattcgagctcg
NeonGreen CHK R (p1190)	gcaagtattggtggaaaccgtaa

### Sheet: Table_7_Plasmids
Plasmid Number	Box #	Map OR Seq'?	Plasmid Name	Description	Note	Yeast Marker	Tagging/Promoter Swap/KO/Expression/Reporter/Other	if tagging then for which terminus?	If tagging then type of tag	If N' tagging or Promoter swap then which promotor	If C' tagging then which terminator	Plasmid Type	Bact' Markers
1190	15	both	NG pYM C tagging plasmid	for C-tagging with NeonGreen		URA	Tagging	C'	NeonGreen	NA	ADH1	pYM	Amp
351	5	None	pYM-N15 Nat-GPD promoter	Plasmid usefull as template for PCR (using versions S1/S4 of the primers: expected a product of 1983 bp) to replace the native promoter with the GPD promoter (TDH3 promoter).		NAT	Promoter Swap	NA	NA	GPD1	NA	pFA6 N' tagging	Amp
1214	15	both	pFA6-natNT2	Plasmid usefull as template for PCR (using versions S1/S2 of the primers: expected a product of 1840bp) to create gene deletions upon transformation and successful integration of the respective PCR fragment and selection of the mutants. The plasmid contains the nat gene from Streptomyces noursei encoding nourseothricin N-acetyl-transferase that confers resistance to the antibiotic nourseothricin …		Nat	Expression	NA	NA	NA	NA	pFA6	Amp
